# Transcriptome-wide identification of coding and noncoding RNA-binding proteins defines the comprehensive RNA interactome of *Leishmania mexicana*

**DOI:** 10.1101/2021.12.08.471363

**Authors:** Karunakaran Kalesh, Wenbin Wei, Brian S. Mantilla, Theodoros I. Roumeliotis, Jyoti Choudhary, Paul W. Denny

**Affiliations:** Department of Chemistry, Durham University, Durham, United Kingdom; Department of Biosciences, Durham University, Durham, United Kingdom; Functional Proteomics Group, The Institute of Cancer Research, London, United Kingdom

**Keywords:** RNA-binding proteins, *Leishmania*, OOPS, TMT labelling, LC-MS/MS, RNA-seq, non-Poly(A) interactome, WDR domain

## Abstract

Proteomic profiling of RNA-binding proteins in *Leishmania* is currently limited to polyadenylated mRNA-binding proteins, leaving proteins that interact with nonadenylated RNAs, including noncoding RNAs and pre-mRNAs, unidentified. Using a combination of unbiased orthogonal organic phase separation methodology and tandem mass tag-labelling-based high resolution quantitative proteomic mass spectrometry, we robustly identified 2,417 RNA-binding proteins, including 1289 putative novel non-poly(A)-RNA-binding proteins across the two main *Leishmania* life cycle stages. Eight out of twenty *Leishmania* deubiquitinases including the recently characterised *L. mexicana* DUB2 with an elaborate RNA-binding protein interactome were exclusively identified in the non-poly(A)-RNA-interactome. Additionally, an increased representation of WD40 repeat domains were observed in the *Leishmania* non-poly(A)-RNA-interactome, thus uncovering potential involvement of this protein domain in RNA-protein interactions in *Leishmania*. We also characterise the protein-bound RNAs using RNA-sequencing and show that in addition to protein coding transcripts ncRNAs are also enriched in the protein-RNA interactome. Differential gene expression analysis revealed enrichment of 145 out of 195 total *L. mexicana* protein kinase genes in the protein-RNA-interactome, suggesting important role of protein-RNA interactions in the regulation of the *Leishmania* protein kinome. Additionally, we characterise the quantitative changes in RNA-protein interactions in hundreds of *Leishmania* proteins following inhibition of heat shock protein 90 (Hsp90). Our results show that the Hsp90 inhibition in *Leishmania* causes widespread disruption of RNA-protein interactions in ribosomal proteins, proteasomal proteins and translation factors in both life cycle stages, suggesting downstream effect of the inhibition on protein synthesis and degradation pathways in *Leishmania*. This study defines the comprehensive RNA interactome of *Leishmania* and provides in-depth insight into the widespread involvement of RNA-protein interactions in *Leishmania* biology.
