## Supplementary material for "Transcriptome-wide identification of coding and noncoding RNA-binding proteins defines the comprehensive RNA interactome of *Leishmania mexicana*": Table S5

### Sheet: Table S5
Table S5. Effect of tanespimycin on the RBPs of L. mexicana positively (highlighted in blue) and negatively (highlighted in orange) correlated with the synthesis of the proteins.
Log2 FC (Tan-noTan)	Protein IDs	Protein name
-0.900473	E8NHI0	40S ribosomal protein S3a
-0.572739	E9AJ91	Putative carboxylase
-0.867225	E9AK58	Putative 60S ribosomal protein L10
-0.87257	E9AK97	Putative fructose-1,6-bisphosphatase, cytosolic
-0.752811	E9AKE4	Putative microtubule-associated protein (Fragment)
-0.666593	E9AL62;E9AL63	Putative 60S ribosomal protein L7a
-1.18167	E9ALD8;E9B569	40S ribosomal protein S19-like protein
-0.54996	E9ALG7	Putative serine/threonine-protein kinase
-0.837327	E9ALH7	Putative 60S ribosomal protein L13
-0.657269	E9ALL3	Uncharacterized protein
-1.19326	E9AM67	Proteasome regulatory non-ATPase subunit,putative
-0.435371	E9AP62;E8NHR0	Tubulin alpha chain
1.60241	E9AP69	Uncharacterized protein
0.581494	E9APB2	Uncharacterized protein
-0.749561	E9APE7;E9APE6	40S ribosomal protein S4
-1.18958	E9API2	Ubiquitin-conjugating enzyme-like protein
-0.767787	E9APJ0	Putative chaperonin TCP20
-1.38877	E9APT0	Putative calpain-like cysteine peptidase
-0.691285	E9AQ19	Putative 60S ribosomal protein L13a
0.741273	E9AQ29	Ribonucleoprotein p18, mitochondrial,putative
-1.47735	E9AQ94	Putative 40S ribosomal protein S3
-0.873128	E9AQ99;E9B3Q4	60S ribosomal protein L6
-1.51784	E9AQB1	60S acidic ribosomal protein P2
0.95651	E9AQK4	Putative 60S ribosomal protein L21
-0.97209	E9ARA1	Putative translation initiation factor
-1.24161	E9ARZ1	Putative 40S ribosomal protein S13
-0.4294	E9AS67	Uncharacterized protein
-0.500628	E9ASB9	Histone H4
-1.33974	E9ASD6	Elongation factor 2
-1.00831	E9ASL3	Putative 40S ribosomal protein S18
-0.536636	E9ASM7	Putative ribosomal protein L24
-0.799115	E9ASP5;E9AL81	Putative 40S ribosomal protein S9
-0.95448	E9AST4	Clathrin heavy chain
-0.957728	E9AT13	Putative tyrosine aminotransferase
-1.11197	E9AT43	Dihydrolipoamide acetyltransferase component of pyruvate dehydrogenase complex
-0.815185	E9AT73	Succinate--CoA ligase [ADP-forming] subunit beta, mitochondrial
-0.428726	E9AT99	14-3-3 protein-like protein
-1.46063	E9ATD8	Putative cysteine synthase
-0.757368	E9ATK7	Uncharacterized protein
-0.934185	E9ATN0	Uncharacterized protein
-0.921945	E9ATN5;E9AP80	Putative 60S ribosomal protein L18
0.742809	E9ATU4	Uncharacterized protein
-0.441877	E9ATZ6	Putative isoleucyl-tRNA synthetase
-0.902697	E9AV93	T-complex protein 1 subunit delta
-0.822967	E9AVE1	Putative RNA helicase
-0.850365	E9AVE2	Uncharacterized protein
-0.986648	E9AVG6	Proteasome subunit alpha type
-0.793239	E9AVH4	40S ribosomal protein S6
0.62289	E9AVQ7	Uncharacterized protein
-0.76147	E9AVR1	Putative NADH-cytochrome b5 reductase
-0.847902	E9AVX8	I/6 autoantigen-like protein
-1.1076	E9AVY6	Alanine--tRNA ligase
-0.61145	E9AW08	Uncharacterized protein
-0.865781	E9AW84	3-ketoacyl-CoA thiolase-like protein
-1.11718	E9AWE0	T-complex protein 1 subunit gamma
-1.08821	E9AWI3	V-type proton ATPase subunit a
-1.0494	E9AWR7	Malic enzyme
-0.954166	E9AX01	Uncharacterized protein
-0.425351	E9AXD1	Uncharacterized protein
-0.489401	E9AXF3	Uncharacterized protein
0.462239	E9AXG9	Peptidyl-prolyl cis-trans isomerase
-1.46401	E9AXT3	Uncharacterized protein
-1.48761	E9AXZ5	Adenine phosphoribosyltransferase
-0.640601	E9AY60;E9AY59	Glutathione peroxidase
-1.05365	E9AYS6	Kinetoplast-associated protein-like protein
-1.07014	E9AZE0	Obg-like ATPase 1
-0.96051	E9B073	Putative acyl-CoA dehydrogenase
-0.779999	E9B078	Putative 40S ribosomal protein S17
-1.04179	E9B1E9	Putative 5-methyltetrahydropteroyltriglutamate--homocysteine methyltransferase
-0.675695	E9B1S0	Putative vacuolar-type proton translocating pyrophosphatase 1
-0.85574	E9B1W4;E9B1W3	Thiolase protein-like protein
-1.11051	E9B297	Putative acetyl-CoA carboxylase
-0.941596	E9B2L9	Uncharacterized protein
-1.30178	E9B2Q1	Uncharacterized protein
-1.04849	E9B350;E9B348	Putative ribosomal protein L27
-0.773776	E9B384	Uncharacterized protein
-0.934942	E9B3B4	Dihydrolipoyl dehydrogenase
-0.904458	E9B3G5	Putative myosin heavy chain
0.418612	E9B3L2;P27741	Heat shock protein 83-1
0.415847	E9B3P3	Uncharacterized protein
-1.28814	E9B3W9	Cysteine conjugate beta-lyase,aminotransferase-like protein
1.07431	E9B3Z3	Ribulose-phosphate 3-epimerase
-0.599527	E9B478	Putative heat shock protein
-0.723982	E9B493	Putative carboxypeptidase
-0.963278	E9B544	Uncharacterized protein
-1.11983	E9B578;E9B396	Putative ribosomal protein L3
-0.74058	E9B5F7	Transmembrane 9 superfamily member
-0.815516	E9B5P1;Q27686	Pyruvate kinase
-0.859296	E9B5S5	Putative ATP-dependent DEAD-box RNA helicase
-1.00714	E9B5Z7	Putative NADH-dependent fumarate reductase
-0.737489	E9B665	Putative 60S ribosomal protein L5
-1.58519	E9B669;E9AV40	Putative 60S Ribosomal protein L36
-0.937833	E9B694	Uncharacterized protein
-0.544847	E9B6K2	Putative cystathione gamma lyase
-1.81028	E9B6Q4	Putative 60S ribosomal protein L27A/L29
-1.14591	E9B6Q7	Putative 60S ribosomal protein L23
-1.16176	E9B6U3	Polyadenylate-binding protein
-1.23532	E9B6X2	Putative mitochondrial phosphate transporter
-0.488818	Q8MPM3;E9AX52	Transketolase
-1.24593	Q9BLW4;E9AW11	GDP-mannose pyrophosphorylase
-0.75683	Q9NGK2;E9AT64	40S ribosomal protein S24
-0.431416	E8NHE3	Putative 60S ribosomal protein L28
-1.29348	E8NHJ5;E9AWZ6	IgE-dependent histamine-releasing factor,putative
1.55658	E9AJC9	40S ribosomal protein S7
-1.42456	E9AJK8	Uncharacterized protein
-0.636496	E9AKA4;C6KJE2;C6KJD6;C6KJD5	Actin
-1.33215	E9AKK2	Dipeptidyl peptidase 3
-0.814348	E9AKP0	Peptidyl-prolyl cis-trans isomerase
1.15628	E9ALA4	Splicing factor ptsr1-like protein
-0.958375	E9ALK7	Rab GDP dissociation inhibitor
-0.804761	E9ALM8	Putative fumarate hydratase (Fragment)
-0.969752	E9ALU2	Putative carnitine/choline acetyltransferase
-1.61128	E9ALW5;E9ALW4	Putative ribosomal protein L1a
-0.45676	E9ALY6;Q9U4E3	Putative ADP ribosylation factor 3
1.95232	E9AM47	Uncharacterized protein
2.41913	E9AMA8	Superoxide dismutase
-1.15834	E9ANA1	Putative small GTP-binding protein Rab11
-0.825246	E9ANH0	Proteasome subunit alpha type
-1.06414	E9ANI1	Putative 14-3-3 protein
-1.15018	E9ANP7	Uncharacterized protein
-0.767587	E9ANV2	Putative cysteinyl-tRNA synthetase
-0.720157	E9ANZ0	Putative alanine aminotransferase
0.573943	E9APL2	Uncharacterized protein
-1.10455	E9APW3;Q3HL75	Enolase
0.999807	E9APZ2	Uncharacterized protein
-0.531969	E9AQA0	NAD-specific glutamate dehydrogenase
-0.528674	E9AQN5	Transaldolase
-1.36809	E9ARC2	Uncharacterized protein
-0.79655	E9ARI8	Aconitate hydratase
-0.704473	E9ARN6	UTP--glucose-1-phosphate uridylyltransferase
-0.679399	E9ASC5	Stress-inducible protein STI1 homolog
-1.27069	E9ASQ6	Transitional endoplasmic reticulum ATPase,putative
-1.03427	E9ASS2	Uncharacterized protein
1.66	E9AT16;E9AT15;C9E262	Methyltransferase
0.976696	E9ATF6;E9ARS4	Putative 60S ribosomal protein L34
-0.525151	E9ATH3	Adenosylhomocysteinase
1.63465	E9AU20	Uncharacterized protein
-1.05444	E9AU26	Uncharacterized protein
-0.619621	E9AUA1	2,3-bisphosphoglycerate-independent phosphoglycerate mutase
1.09908	E9AUU6	Putative 40S ribosomal protein S11
-0.820655	E9AUZ2;E9AUZ1;Q4VT68	Phosphotransferase
-1.62722	E9AV22	Dihydrolipoamide acetyltransferaselike protein
-0.775582	E9AV44	Proteasome regulatory non-ATP-ase subunit 5,putative
-0.635119	E9AVH3	Putative ATP synthase F1 subunit gamma protein
-0.55989	E9AW21	Putative endoribonuclease L-PSP (Pb5)
-1.37148	E9AW86;E9AW57	Acetyl-coenzyme A synthetase
0.434722	E9AWR8	Putative malic enzyme
0.593443	E9AX53	40S ribosomal protein S8
-0.604984	E9AX57	Uncharacterized protein
-0.57523	E9AXJ1	Aldehyde dehydrogenase, mitochondrial
-0.959449	E9AXM1	GTP-binding nuclear protein
-1.03568	E9AXQ3	Pyruvate dehydrogenase E1 component subunit beta
-0.688213	E9AYD6	Putative thimet oligopeptidase
-0.474522	E9AZ67	Uncharacterized protein
-0.739545	E9AZ89;A5JV94	Putative trypanothione synthetase
-0.924343	E9AZR7	Putative ribosomal protein S20
-0.588587	E9B047	Putative glycosomal membrane protein
-0.510679	E9B1C6	S-adenosylmethionine synthase
-1.13519	E9B215	Prostaglandin f2-alpha synthase
-1.45103	E9B2J9	Putative RNA binding protein
-0.479981	E9B2V9;E9B2W0	Superoxide dismutase
-0.738406	E9B307	Uncharacterized protein
-0.484286	E9B376	Nucleoside diphosphate kinase
-1.25163	E9B3B0	Putative chaperonin alpha subunit
-0.968808	E9B473	Succinyl-CoA:3-ketoacid-coenzyme A transferase
-1.62209	E9B4X7	Uncharacterized protein
-1.32445	E9B6B5	Putative aminopeptidase
2.92413	E9B6K7	Putative 60S ribosomal subunit protein L31
-0.982737	E9B6N5	Uncharacterized protein
-1.14065	E9B6R4	T-complex protein 1 subunit eta
-1.10798	E9B713	Proteasome subunit alpha type
-0.966897	E9AR60	Uncharacterized protein
-0.591276	E9APY4	Myo-inositol-1-phosphate synthase
